# TgGloL is an atypical glyoxalase/VOC domain-containing apicoplast protein that is important for the growth of *Toxoplasma*

**DOI:** 10.1101/2024.09.04.611175

**Authors:** Syrian G. Sanchez, Esther Pouzet, Loïc Guimbaud, Arnault Graindorge, Laurence Berry, Sébastien Besteiro

## Abstract

Glycolysis is a conserved metabolic pathway that converts glucose into pyruvate in the cytosol, producing ATP and NADH. In *Toxoplasma gondii* and several other apicomplexan parasites, some glycolytic enzymes have isoforms located in their plastid (called the apicoplast). In this organelle, glycolytic intermediates like glyceraldehyde 3-phosphate (GAP) and dihydroxyacetone phosphate (DHAP) are imported from the cytosol and further metabolized, providing ATP, reducing power, and precursors for anabolic pathways such as isoprenoid synthesis. However, GAP and DHAP can spontaneously convert into methylglyoxal, a toxic by-product detoxified by the glyoxalase system, typically involving Glyoxalase-1 (Glo-1) and Glyoxalase-2 (Glo-2). In T. gondii, we identified an atypical protein, TgGloL, containing a Glo-1-like motif but with limited homology to typical Glo enzymes. TgGloL localizes to the apicoplast, and its conditional knockdown impairs parasite growth, indicating its importance. While a specific and direct role for TgGloL in methylglyoxal detoxification within the apicoplast remains unclear, it is crucial for maintaining organelle homeostasis and for overall parasite fitness.
