## Supplemental Table S1 for "TgGloL is an atypical glyoxalase/VOC domain-containing apicoplast protein that is important for the growth of *Toxoplasma*"

### Sheet: Feuil1
Primer name	Sequence	Description
ML5311	GCTTTGACGGAGGGCACAGGCCAGCATGAGTACCCGTACGACGTCCCGGA	HA-CAT TgGloL Fwd
ML5312	ATTTACACAATAGTAGTTACGCTGGAATCGGGCGGCCGCTCTAGAACTAG	HA-CAT TgGloL Rev
ML5317	AAGTGAGCATGAGTAGGCGCGTTTG	Guide 3’ TgGloL Fwd
ML5318	AAAACAAACGCGCCTACTCATGCTC	Guide 3’ TgGloL Rev
ML5313	TTTAGATCTATGCAGTTGGCAGAGAACCC	cKD TgGloL BglII Fwd
ML5314	TTTGCGGCCGCAACAGTCTGTGAACCTACC	cKD TgGloL NotI Rev
ML5315	CGATGACGAAGTGGATGC	PCR check TgGloL HA Fwd
ML5489	ATGAGCATTCATCAGGCG	PCR check CAT Rev
ML5531	ACCGCGGTGGCGGCCAACAGTCTGTGAACCTACCATCTCC	TgGloL PCR check Rev
ML1041	CGGATCATTTGAAAACATCGTGAGGCTGG	SAG4 promoter PCR check Fwd
ML5907	CAGCGTCTCAGAGACCTCAAGAATCGTTCTTACCCGTACGACGTCCCGGA	HA-CAT TgGlo2 Fwd
ML5908	CTTCTCTGTCGCTGCCCTCTGTGTCGTTTTGGCGGCCGCTCTAGAACTAG	HA-CAT TgGlo2 Rev
ML5905	AAGTGCTTTTCAAGAACGATTCTTG	Guide 3’ TgGlo2 Fwd
ML5906	AAAACAAGAATCGTTCTTGAAAAGC	Guide 3’ TgGlo2 Rev
ML5904	TAGCGCATGTGGATGTGTGG	PCR check TgGlo2 HA Fwd
ML1476	CAGCGTAGTCCGGGACGTCGTAC	PCR check TgGlo2 HA Rev
ML6396	CGCAGTCAAGGAACATGTAGG	UPRT 5’ integr. Check Rev
ML6397	GCGCATTCCCAGACGCCGCAG	EcGlo3 integr. Check Fwd
